# The ARF regulatory GTPase in *Giardia intestinalis* is associated with vesicle formation and membrane fusion machinery at non-canonical endosomal compartments

**DOI:** 10.1101/2025.10.20.683495

**Authors:** Shweta V. Pipaliya, Emily M. Kingdon, Corina D. Wirdnam, Erina A. Balmer, Richard A. Kahn, Joel B. Dacks, Carmen Faso

**Author notes:** Co-corresponding author (CF), (JBD). Equally contributing authors (Shweta V. Pipaliya, Emily M. Kingdon).

## Abstract

The intestinal parasite *Giardia intestinalis*, the causative agent of the globally distributed diarrheal disease Giardiasis, is one of the few genetically tractable members of the phylum Fornicata, which includes both parasitic and free-living species. The diversity of membrane traffic machinery in this lineage is of special interest in relation to the evolution of parasitism and the emergence of specialized organelles as possible adaptations to parasitism.

Here, we performed a functional characterization of the ARF family of regulatory GTPases and their regulators in Giardia traffic, including three ARF paralogues, one ARF GAP and one ARF GEF. Using a combination of bioinformatic tools, protein network discovery and validation, and confocal light microscopy, we show that the Giardia ARF complement studied here is robustly associated with peripheral endocytic compartments (PECs), essential feeding organelles that are unique to Giardia parasites. Intersection of the interactomes of this ARF complement with previously published data for PECs-proteins (including membrane adaptors, predicted retromer subunits and SNAREs), revealed a complex crosstalk between the ARF complement and several membrane traffic processes.
