## supplementary tables 1-9 for "The ARF regulatory GTPase in *Giardia intestinalis* is associated with vesicle formation and membrane fusion machinery at non-canonical endosomal compartments": Supp Table 5.Cloning_oligonucleotides_ARFs.xlsx

### Sheet: Sheet1
Plasmid Number -Giardia cell line	Reporter Construct (GiardiaDB Accession)	Primer Name	Primer Sequence (5' to 3')
96	pE_GiARF1_HA (GL50803_7789)	GlARF1_7789_for	GCATGCATATGGGCCAAGGCGC
		GIARF1_7789_rev	GC TTAATTAA TTA CGCGTAGTCTGGGACATCGTATGGGTATCTCTTCTTCCCCTTCTTCTTGTTC
92	pE_GiARF1FB1_HA (GL50803_7562)	GlARF2_7562_for	GCATGCAT ATGGGTGCAGCCAGCT
		GlARF2_7562_rev	GCTTAATTAA TCA CGCGTAGTCTGGGACATCGTATGGGTA AGGCTGCTTTGGCACATCGA
91	pE_GiARF1FA_HA (GL50803_13930)	GIARF3_13930_for	GCATGCATATGGGCATCGCCCTCGGCCGGCT
		GIARF3_13930_rev	GCTTAATTAATTACGCGTAGTCTGGGACATCGTATGGGTAGCTAGTCTCCTTCCAGCGCCG
124	pE_GiARFGAP1_HA (GL50803_22454)	Xba-ARF GAP-fw	GCTCTAGA ATGGAGTCAGATCTTCTGCGAG
		Pac-ARF GAP-rev	GCTTAATTAA CTC AAG ACG CAC AAT TCT ACC CAG
125	pE_GiCYTHa_HA (GL50803_17192)	CF218	CTTTAATTACAGGCGCCCCAGATTTTAAAATCTAGA ATGTCACATCTCCCTGAAGACTTCC
		CF219 - mid-rev	GTA GAA GCG AGT GGA GTA TGT GAT G
		CF220- mid-fw	CAT CAC ATA CTC CAC TCG CTT CTA C
		CF221	GTA GTC TGG GAC ATC GTA TGG GTA CTT AAT TAA GAA TTT TTC GTC GTA AGC GTC CAA G
