## supplementary tables 1-9 for "The ARF regulatory GTPase in *Giardia intestinalis* is associated with vesicle formation and membrane fusion machinery at non-canonical endosomal compartments": Supp Table 9.PEC_enrichments.xlsx

### Sheet: Sample ID
Sample or Giardia cell line
G91	Giardia WB transfected with pE_GiARF1FA_HA (GL50803_13930)
G92	Giardia WB transfected with pE_GiARF1FB1_HA (GL50803_7562)
G96	Giardia WB transfected with pE_GiARF1_HA (GL50803_7789)
G124	Giardia WB transfected with pE_GiARFGAP1_HA (GL50803_22454)
G125	Giardia WB transfected with pE_GiCYTHa_HA (GL50803_17192)
Current annotations on www.giardiadb.org
ARF1FA--> ARF3	GL50803_13930
ARF1FB1--> ARF2	GL50803_7562
ARF1--> ADP ribosylation factor	GL50803_7789
ARFGAP1--> GTPase activating protein for ARF	GL50803_22454
CYTHa--> Sec7 family protein	GL50803_17192

### Sheet: G96 (pE_ARF1_HA_endogenous)
GL50803_7789 (ARF1-HA) PEC Enriched Interactions - Interactors validated through experimental studies and present in both co-IP biological replicates
GN	GiardiaDB Annotation	Protein Category	Average IBAQ Relative Abundance	Reference Experimental Dataset for PEC categorization	Type of Experiment
GL50803_7789	ADP-ribosylation factor	Bait (Small GTPase)	0.525	This study/Stefanic et. al 2008	Microscopy
GL50803_14373	Dynamin	Trafficking GTPase	0.005	Cernikova et. al., 2020/Zumthor et. al., 2016/Gaechter et. al., 2007	coIP/Microscopy
GL50803_9779	UPL-1	Ubiquitination	0.0051	Cernikova et. al., 2020	coIP
GL50803_5603	Coatomer gamma subunit	Clathrin-associated	0.0013	Lujan et. al., 1995/Marti et. al., 2003	Microscopy
GL50803_16867	AAA family ATPase	Regulatory	0.00093	Cernikova et. al., 2020	coIP
GL50803_15411	Kinase (NEK)	Regulatory	0.0014	Cernikova et. al., 2020	coIP
GL50803_21942	NADP-specific glutamate dehydrogenase	Metabolic enzyme	0.00052	Cernikova et. al., 2020	coIP
GL50803_6170	Coatomer delta subunit	Clathrin-associated	0.0005	Lujan et. al., 1995/Marti et. al., 2003	Microscopy
GL50803_16653	hypothetical protein (GiFYVE)	PIP-associated	0.0006	Cernikova et. al., 2020/Zumthor et. al., 2016	coIP/Microscopy
GL50803_11953	Coatomer alpha subunit	Clathrin-associated	0.0005	Lujan et. al., 1995/Marti et. al., 2003	Microscopy
GL50803_9593	Coatomer beta subunit	Clathrin-associated	0.00025	Lujan et. al., 1995/Marti et. al., 2003	Microscopy
GL50803_8917	Mu adaptin	Clathrin-associated	0.0002	Cernikova et. al., 2020/Zumthor et. al., 2016/Touz et. al., 2004	coIP/yeast two-hybrid/Microscopy
GL50803_17055	Spindle pole protein (Vps4)	ESCRT	0.00017	Cernikova et. al., 2020/Zumthor et. al., 2016/Pipaliya et. al. 2021/Saha et. al., 2018	coIP/Microscopy
GL50803_17332	hypothetical protein	hypothetical protein	0.00015	Zumthor et. al., 2016	coIP/Microscopy
GL50803_23833	Vacuolar protein sorting 35	Retromer	0.00013	Cernikova et. al., 2020/Miras et al., 2013	coIP/yeast two-hybrid/Microscopy
GL50803_103709	hypothetical protein (Vps31)	ESCRT	0.00012	Cernikova et. al. 2020/Pipaliya et. al., 2021	coIP
GL50803_113553	Kinase	Regulatory	0.0003	Cernikova et. al. 2020	coIP
GL50803_10822	WD-40 repeat protein family (GiPROP1)	PIP-binding domain	0.00011	Cernikova et. al. 2020/Rout et. al., 2016	coIP/Microscopy
GL50803_15567	Rab2a	Clathrin-associated	0.00011	Langford et. al., 2002/Thomas et. al., 2021	Microscopy
GL50803_17060	Protein 21.1	hypothetical protein	0.0002	Zumthor et. al., 2016	coIP
GL50803_9558	Rab1a	Trafficking GTPase	0.00058	Langford et. al., 2002/Stefanic et. al., 2008/Thomas et. al., 2021	Microscopy
GL50803_1695	Rab11	Trafficking GTPase	0.0001	Cernikova et. al., 2020/Castillo-Romero et. al., 2010/Hardin et. al., 2017/Thomas et. al., 2021	coIP/Microscopy
GL50803_17304	Alpha adaptin	Clathrin-associated	0.0001	Cernikova et. al., 2020/Zumthor et. al., 2016/Touz et. al., 2004	coIP/yeast two-hybrid/Microscopy

### Sheet: G91 (pE_AR1FA_HA_endogenous)
GL50803_13930 (ARF3-HA) PEC Enriched Interactions - Interactors validated through experimental studies and present in both co-IP biological replicates
GN	GiardiaDB Annotation	Protein Category	Average IBAQ Relative Abundance	Reference Experimental Dataset for PEC categorization	Type of Experiment
GL50803_13930	ARF3 (this study: ARF1A)	Bait (Small GTPase)	0.3238	This study	Microscopy
GL50803_14373	Dynamin	Trafficking GTPase	0.00692	Cernikova et. al., 2020/Zumthor et. al., 2016/Gaechter et. al., 2007	coIP/Microscopy
GL50803_9779	UPL-1	Ubiquitination	0.00347	Cernikova et. al., 2020	coIP
GL50803_7110	Ubiquitin	Ubiquitination	0.0015	Cernikova et. al., 2020	coIP
GL50803_9558	Rab1a	Trafficking GTPase	0.00047	Langford et. al., 2002/Stefanic et. al., 2008/Thomas et. al., 2021	Microscopy
GL50803_16653	hypothetical protein (GiFYVE)	PIP domain containing protein	0.00023	Cernikova et. al., 2020/Zumthor et. al., 2016	coIP/Microscopy
GL50803_8917	Mu adaptin	Clathrin-associated	0.0002	Cernikova et. al., 2020/Zumthor et. al., 2016/Touz et. al., 2004	coIP/yeast two-hybrid/Microscopy
GL50803_9593	Coatomer beta subunit	Clathrin-associated	0.0001	Lujan et. al., 1995/Marti et. al., 2003	Microscopy
GL50803_23833	Vacuolar protein sorting 35	Retromer	0.0001	Cernikova et. al., 2020/Miras et al., 2013	coIP/yeast two-hybrid/Microscopy

### Sheet: G92 (pE_ARF1FB1_HA_endogenous)
GL50803_7562 (ARF1FB1) PEC Enriched Interactions - Interactors validated through experimental studies and found in both co-IP biological replicates
GN	GiardiaDB Annotation	Protein Category	Average IBAQ Relative Abundance	Reference Experimental Dataset for PEC categorization	Type of Experiment
GL50803_7562	ARF2 (this study: ARF1B1)	Bait (Small GTPase)	0.312	This study	Microscopy
GL50803_1695	Rab11	Trafficking GTPase	0.013	Cernikova et. al., 2020/Castillo-Romero et. al., 2010/Hardin et. al., 2017/Thomas et. al., 2021	coIP/Microscopy
GL50803_9779	UPL-1 (Ubiquitin Protein Ligase 1)	Ubiqutination	0.01	Cernikova et. al., 2020	coIP
GL50803_14373	Dynamin	Trafficking GTPase	0.01	Cernikova et. al., 2020/Zumthor et. al., 2016/Gaechter et. al., 2007	coIP/Microscopy
GL50803_15411	Kinase (NEK Kinase)	Kinase	0.008	Cernikova et. al., 2020	coIP
GL50803_16979	Rab32	Trafficking GTPase	0.004	Thomas et. al., 2021	Microscopy
GL50803_15567	Rab2a	Trafficking GTPase	0.003	Langford et. al., 2002/Thomas et. al., 2021	Microscopy
GL50803_16596	hypothetical protein (GiPXD3)	PIP-binding	0.003	Cernikova et. al., 2020	coIP/Microscopy
GL50803_14469	Synaptobrevin-like protein	Tethering/SNARE	0.002	Cernikova et. al., 2020	coIP/Microscopy
GL50803_16653	hypothetical protein (GiFYVE)	PIP-binding	0.002	Cernikova et. al., 2020	coIP/Microscopy
GL50803_23833	Vacuolar protein sorting 35	Retromer	0.002	Cernikova et. al., 2020/Miras et al., 2013	coIP/yeast two-hybrid/Microscopy
GL50803_6464	hypothetical protein (Vps31A)	ESCRT	0.0013	Cernikova et. al. 2020/Pipaliya et. al., 2021	coIP
GL50803_96994	Syntaxin 1A	Tethering/SNARE	0.0013	Cernikova et. al., 2020	coIP/Microscopy
GL50803_7569	GTP-binding protein Sar1	Trafficking GTPase	0.0011	Stefanic et. al., 2008/Faso et. al., 2013	Microscopy
GL50803_10822	WD-40 repeat protein family (GiPROP1)	PIP-binding	0.0008	Cernikova et. al., 2020/Rout et al., 2016	coIP/Microscopy
GL50803_9558	Rab1a	Trafficking GTPase	0.0007	Langford et. al., 2002/Stefanic et. al., 2008/Thomas et. al., 2021	Microscopy
GL50803_100864	Vacuolar protein sorting 26	Retromer	0.0007	Steele-Ogus et. al., 2021/Miras et al., 2014/Cernikova et. al., 2020	Microscopy/Yeast two-hybrid/coIP
GL50803_7110	Ubiquitin	Ubiqutination	0.00049	Cernikova et. al., 2020	coIP

### Sheet: G124 (ARFGAP1_HA_endogenous)
GL50803_22454- PEC Enriched Interactions - Interactors validated through experimental studies and found in both co-IP biological replicates
GN	Current GiardiaDB Annotation	Protein Category	Average IBAQ Relative Abundance	Reference Experimental Dataset for PEC categorization	Type of Experiment
GL50803_22454	ARF GAP (this study: ARFGAP1)	co-IP bait	0.41	This study	Microscopy
GL50803_14373	Dynamin	Trafficking GTPase	0.005	Cernikova et. al., 2020/Zumthor et. al., 2016/Gaechter et. al., 2007	coIP/Microscopy
GL50803_9779	UPL-1	Ubiquitination	0.005	Cernikova et. al., 2020	coIP
GL50803_11953	Coatomer alpha subunit	Clathrin-associated	0.003	Lujan et. al., 1995/Marti et. al., 2003	Microscopy
GL50803_5603	Coatomer gamma subunit	Clathrin-associated	0.0035	Lujan et. al., 1995/Marti et. al., 2003	Microscopy
GL50803_9593	Coatomer beta prime subunit	Clathrin-associated	0.002	Lujan et. al., 1995/Marti et. al., 2003	Microscopy
GL50803_15411	transcript_product (Paulin PV NEK kinase fragment)	Kinase/Regulatory	0.0014	Zumthor et. al., 2016	coIP
GL50803_7110	Ubiquitin	Ubiquitination	0.0012	Cernikova et. al., 2020	coIP
GL50803_16653	hypothetical protein (GiFYVE)	PIP-domain binding	0.0007	Cernikova et. al., 2020	coIP/Microscopy
GL50803_17060	Protein 21.1	Hypothetical	0.0006	Cernikova et. al., 2020	coIP/Microscopy
GL50803_13930	ARF3 (this study: ARF1FA)	Trafficking GTPase	0.00037	This study/Steele-Ogus et. al., 2021	coIP/Microscopy
GL50803_7569	GTP-binding protein Sar1	Trafficking GTPase	0.00031	Stefanic et. al., 2008/Faso et. al., 2013	Microscopy
GL50803_16596	hypothetical protein (GiPXD3)	PIP-domain binding	0.00025	Cernikova et. al., 2020	coIP/Microscopy
GL50803_101278	hypothetical protein	hypothetical	0.0003	Zumthor et. al., 2016	coIP/Microscopy
GL50803_8917	Mu adaptin	Clathrin-associated	0.00037	Cernikova et. al., 2020/Zumthor et. al., 2016/Touz et. al., 2004	coIP/yeast two-hybrid/Microscopy
GL50803_10822	WD-40 repeat protein family (GiPROP1)	PIP-domain binding	0.00027	Cernikova et. al., 2020/Rout et al., 2016	coIP/Microscopy
GL50803_23833	Vacuolar protein sorting 35	Retromer	0.00026	Cernikova et. al., 2020/Miras et al., 2013	coIP/yeast two-hybrid/Microscopy
GL50803_2834	ARF GAP	ARFGAP (AGFG)	0.0002	This study	n/a
GL50803_103709	hypothetical protein (VPS31)	ESCRT	0.00015	Cernikova et. al. 2020/Pipaliya et. al., 2021	coIP
GL50803_6464	hypothetical protein (Vps31A)	ESCRT	0.0002	Cernikova et. al. 2020/Pipaliya et. al., 2021	coIP
GL50803_17332	hypothetical protein	Hypothetical	0.00014	Zumthor et. al., 2016	coIP/Microscopy
GL50803_16795	Topoisomerase II (Vps4)	ESCRT	0.0001	Cernikova et. al. 2020/Pipaliya et. al., 2021/Saha et. al., 2018	coIP/Microscopy
GL50803_7031	transcript_product (Vps31)	ESCRT	0.0001	Cernikova et. al. 2020/Pipaliya et. al., 2021/Saha et. al., 2018	coIP/Microscopy
GL50803_1695	Rab11	Trafficking GTPase	0.00011	Cernikova et. al., 2020/Castillo-Romero et. al., 2010/Hardin et. al., 2017/Thomas et. al., 2021	coIP/Microscopy
GL50803_21423	Beta adaptin	Clathrin-associated	0.0001	Cernikova et. al., 2020/Zumthor et. al., 2016/Touz et. al., 2004	coIP/yeast two-hybrid/Microscopy

### Sheet: G125 (CYTHa_HA_endogenous)
GL50803_17192- PEC Enriched Interactions - Interactors validated through experimental studies and found in both co-IP biological replicates
GN	GiardiaDB Annotation	Protein Category	Average IBAQ Relative Abundance	Reference Experimental Dataset for PEC categorization	Type of Experiment
GL50803_17192	Protein transport protein Sec7 (this study: CYTHa)	Bait	0.1	This study	Microscopy
GL50803_16596	hypothetical protein (PXD3)	PIP-binding	0.021	Cernikova et. al., 2020	coIP/Microscopy
GL50803_16575	ABC transporter family protein (PV associated)	Transporter/Other	0.01	Zumthor et. al., 2016	coiP/Microscopy
GL50803_1695	Rab11	Trafficking GTPase	0.0045	Cernikova et. al., 2020/Castillo-Romero et. al., 2010/Hardin et. al., 2017/Thomas et. al., 2021	coIP/Microscopy
GL50803_15567	Rab2a	Trafficking GTPase	0.0045	Langford et. al., 2002/Thomas et. al., 2021	Microscopy
GL50803_14469	Synaptobrevin-like protein	Tethering/SNARE	0.0035	Cernikova et. al., 2020	coIP/Microscopy
GL50803_7309	Syntaxin-like protein 1	Tethering/SNARE	0.0021	Cernikova et. al., 2020	coIP/Microscopy
GL50803_3869	Syntaxin 16	Tethering/SNARE	0.001	Cernikova et. al., 2020	coIP/Microscopy
GL50803_7188	hypothetical protein	Hypothetical	0.0007	Zumthor et. al., 2016	coIP/Microscopy
GL50803_16364	Gamma adaptin	Clathrin-associated	0.00048	Cernikova et. al., 2020/Zumthor et. al., 2016/Touz et. al., 2004	coIP/yeast two-hybrid/Microscopy
GL50803_13922	hypothetical protein	hypothetical	0.0003	Cernikova et. al., 2020/Zumthor et. al., 2016/Touz et. al., 2004	coIP/yeast two-hybrid/Microscopy
GL50803_17060	Protein 21.1	hypothetical	0.00015	Zumthor er. al., 2016	coiP/Microscopy
